# ZBTB7A regulates MDD-specific chromatin signatures and astrocyte-mediated stress vulnerability in orbitofrontal cortex

**DOI:** 10.1101/2023.05.04.539425

**Authors:** Sasha L. Fulton, Jaroslav Bendl, Isabel Gameiro-Ros, John F. Fullard, Amni Al-Kachak, Ashley E. Lepack, Andrew F. Stewart, Sumnima Singh, Wolfram C. Poller, Ryan M. Bastle, Mads E. Hauberg, Amanda K. Fakira, Min Chen, Romain Durand-de Cuttoli, Flurin Cathomas, Aarthi Ramakrishnan, Kelly Gleason, Li Shen, Carol A. Tamminga, Ana Milosevic, Scott J. Russo, Filip Swirski, Robert D. Blitzer, Paul A. Slesinger, Panos Roussos, Ian Maze

## Abstract

Hyperexcitability in the orbitofrontal cortex (OFC) is a key clinical feature of anhedonic domains of Major Depressive Disorder (MDD). However, the cellular and molecular substrates underlying this dysfunction remain unknown. Here, cell-population-specific chromatin accessibility profiling in human OFC unexpectedly mapped genetic risk for MDD exclusively to non-neuronal cells, and transcriptomic analyses revealed significant glial dysregulation in this region. Characterization of MDD-specific cis-regulatory elements identified ZBTB7A – a transcriptional regulator of astrocyte reactivity – as an important mediator of MDD-specific chromatin accessibility and gene expression. Genetic manipulations in mouse OFC demonstrated that astrocytic Zbtb7a is both necessary and sufficient to promote behavioral deficits, cell-type-specific transcriptional and chromatin profiles, and OFC neuronal hyperexcitability induced by chronic stress – a major risk factor for MDD. These data thus highlight a critical role for OFC astrocytes in stress vulnerability and pinpoint ZBTB7A as a key dysregulated factor in MDD that mediates maladaptive astrocytic functions driving OFC hyperexcitability.
