## Supplementary material for "ZBTB7A regulates MDD-specific chromatin signatures and astrocyte-mediated stress vulnerability in orbitofrontal cortex": Table S2_qc

### Sheet: qc
Sample ID	Cell type	Number of initial paired-end reads	Number of uniquely mapped paired-end reads	Percentage of uniquely mapped to initial paired-end reads	Number of duplicated paired-end reads	Percentage of duplicated to uniquely mapped paired-end reads	Number of mitDNA paired-end reads	Percentage of mitDNA to uniquely mapped, non-duplicated paired-end reads	Number of final paired-end reads	Percentage of final to initial paired-end reads	SPP: NSC	SPP: RSC	PBC	Number of narrow peaks	Number of gapped peaks	Fraction of reads in peaks (FRiP)	Fraction of reads in blacklisted regions (FRiBR)
IM1923G	Non-neuron	46431456	39366509	0.8478	6988727	0.203019	354496	0.0109487	30899037	0.665476	1.07501	0.85939	0.82247	9130	65979	0.0789679	0.00973
IM1923N	Neuron	53027802	46776602	0.8821	8002451	0.19512	452392	0.0116674	37002212	0.697789	1.05051	0.920518	0.828922	7242	87426	0.0761824	0.00648973
IM1925G	Non-neuron	21191713	17665163	0.8336	1044472	0.071122	226820	0.0136468	16132488	0.761264	1.15983	0.805138	0.940874	7229	55874	0.0872073	0.0111042
IM1925N	Neuron	63111548	54693651	0.8666	7069938	0.149373	762378	0.0160084	45464030	0.720376	1.04498	0.900516	0.870736	22032	101108	0.0837616	0.00772226
IM1933G	Non-neuron	14876814	11982993	0.8055	917534	0.098459	103752	0.0093762	10627525	0.714368	1.14135	0.407095	0.92343	13623	85517	0.108357	0.0101655
IM1933N	Neuron	44422158	37260115	0.8388	6122139	0.198056	570180	0.0183114	29103400	0.655155	1.04152	0.396344	0.835692	13714	68476	0.0897021	0.00741158
IM1935G	Non-neuron	43670700	35170193	0.8053	3555596	0.120399	241328	0.00763344	30566969	0.699942	1.09482	0.866579	0.898903	7770	53688	0.0755748	0.0103594
IM1935N	Neuron	43322321	35016850	0.8083	4122223	0.137445	738694	0.0239101	29367491	0.677884	1.09514	0.860802	0.882279	31770	77090	0.120195	0.00680787
IM1936G	Non-neuron	38829901	27655621	0.7122	3934029	0.169233	283460	0.0119495	22547239	0.580667	1.04708	0.300687	0.857749	13572	65143	0.0915663	0.0101176
IM1936N	Neuron	39183932	24607383	0.628	3433821	0.171052	414288	0.0195663	19876395	0.507259	1.08843	0.447561	0.860456	29881	104928	0.128004	0.00538067
IM1937G	Non-neuron	95231426	77485485	0.8137	36344739	0.555862	284054	0.00690444	33756462	0.354468	1.09282	0.836044	0.530948	18872	67119	0.0982598	0.00919533
IM1937N	Neuron	44534430	36108252	0.8108	23983222	0.776458	161046	0.0132821	7875196	0.176834	1.29429	0.79752	0.335797	10985	70678	0.136147	0.00638425
IM1938G	Non-neuron	34095885	29160275	0.8552	5257886	0.203563	145838	0.0061014	22976989	0.673893	1.10567	0.937791	0.81969	11832	85593	0.0829412	0.00975157
IM1938N	Neuron	47144697	41017646	0.87	10313038	0.289784	358314	0.0116697	28591340	0.606459	1.07848	0.893467	0.748571	32891	117035	0.0949336	0.00625887
IM1939G	Non-neuron	51403817	42946408	0.8355	6116863	0.159114	375822	0.0102044	35560333	0.691784	1.09982	0.956539	0.85757	35171	76939	0.122655	0.0123901
IM1942G	Non-neuron	38959305	33218114	0.8526	7444516	0.252729	189140	0.00733852	24520218	0.62938	1.09807	0.87982	0.77589	12906	58280	0.0978247	0.00978828
IM1942N	Neuron	47364884	39075673	0.825	7357678	0.235344	286706	0.00903922	29231762	0.617161	1.18111	0.909828	0.811707	67985	104366	0.153664	0.00565818
IM1943G	Non-neuron	257966638	199942672	0.7751	69779542	0.423561	566800	0.00435454	113137523	0.438574	1.05606	0.928086	0.651002	47475	87428	0.118742	0.00634757
IM1943N	Neuron	52302993	41672884	0.7968	5917650	0.170699	481479	0.013466	33892586	0.648005	1.09272	0.867461	0.857998	29748	87533	0.111862	0.00567317
IM1944G	Non-neuron	72748984	54629057	0.7509	9954365	0.217669	366202	0.00819708	42115308	0.578913	1.02749	0.311124	0.817783	16202	57147	0.0854242	0.010375
IM1944N	Neuron	43228671	37674604	0.8715	5367407	0.158924	962559	0.0297939	30598611	0.707831	1.04456	0.690364	0.857532	6462	80091	0.0775629	0.00686947
IM1949G	Non-neuron	23416195	18557096	0.7925	2641505	0.165791	410020	0.0257622	14996130	0.640417	1.26071	0.890044	0.857655	23414	70055	0.150002	0.00989618
IM1949N	Neuron	39794420	30743256	0.7726	6627874	0.238643	859016	0.0356211	22485995	0.565054	1.08039	0.867871	0.784412	10975	68519	0.103449	0.0068774
IM1951G	Non-neuron	39684123	33139970	0.8351	6078981	0.208624	703977	0.0260145	25405999	0.640206	1.10597	0.88745	0.816566	13181	79643	0.0877001	0.0127469
IM1951N	Neuron	37956964	32365905	0.8527	7709606	0.26514	955492	0.0387525	22748468	0.599323	1.11147	0.903277	0.761799	24039	115653	0.0946398	0.00754262
IM1952G	Non-neuron	38473096	25777497	0.67	4731197	0.226522	280806	0.0133423	19500016	0.506848	1.20924	0.846746	0.81646	20842	83763	0.110192	0.0109478
IM1952N	Neuron	41615481	33529281	0.8057	2839268	0.098422	357685	0.0116548	29693911	0.71353	1.23072	1.00754	0.91532	141415	167417	0.211602	0.00337124
IM1953G	Non-neuron	48926641	41438340	0.8469	9441764	0.25698	726340	0.0227006	29968965	0.612529	1.08035	0.869733	0.772149	13714	54476	0.0948998	0.0101914
IM1953N	Neuron	52713146	45501921	0.8632	10607860	0.267434	943196	0.0270303	32269277	0.612168	1.06751	0.889262	0.76687	10808	78904	0.0858332	0.00670803
IM1954G	Non-neuron	49664034	40050500	0.8064	3825966	0.116219	332729	0.00918518	34875336	0.702225	1.0992	0.840226	0.904471	24630	64073	0.122468	0.00784411
IM1954N	Neuron	46235357	39951053	0.8641	5705971	0.162172	626024	0.0182807	32694553	0.707133	1.07813	0.900818	0.857176	33640	86543	0.115761	0.00588883
IM1955G	Non-neuron	40816783	32782403	0.8032	4567383	0.163561	337973	0.0119785	26914904	0.659408	1.1336	0.918574	0.860676	23971	75586	0.116318	0.00892587
IM1955N	Neuron	44283861	34646191	0.7824	5970273	0.201851	546601	0.0190613	26960833	0.608818	1.1044	0.916764	0.827679	20563	85516	0.107012	0.00643924
IM1956G	Non-neuron	14564692	10763203	0.739	4443329	0.490846	164029	0.0259545	5258457	0.361041	1.43289	0.815862	0.587174	2994	122170	0.0986888	0.0111549
IM1956N	Neuron	33544519	23706364	0.7067	4936731	0.252175	486798	0.0259354	17144114	0.511085	1.15854	0.831632	0.791755	10613	69194	0.105856	0.00588967
IM1957G	Non-neuron	53862432	46579804	0.8648	6697222	0.164453	534823	0.0134099	38176888	0.708785	1.10237	0.927356	0.85622	35464	69796	0.132122	0.00646921
IM1957N	Neuron	56779169	50196200	0.8841	8154222	0.18166	736310	0.0175137	40121337	0.706621	1.07737	0.932895	0.837553	59460	106105	0.14114	0.00475893
IM1958G	Non-neuron	18289555	15308433	0.837	3869138	0.278495	216916	0.0189624	10793878	0.590166	1.17701	0.882305	0.747254	10524	81573	0.108249	0.0102812
IM1958N	Neuron	16849276	11925771	0.7078	3115900	0.307893	360025	0.0408661	7843211	0.465492	1.26975	0.826337	0.738725	9738	63913	0.126446	0.00690629
IM1959G	Non-neuron	34824161	28354661	0.8142	7683435	0.296579	448898	0.0217161	19467317	0.559018	1.13234	0.896896	0.729024	22245	58253	0.128425	0.00935173
IM1959N	Neuron	38036331	30616124	0.8049	6326697	0.226634	725817	0.029882	22903944	0.60216	1.06878	0.869322	0.793354	11531	66347	0.10196	0.00633779
IM1960G	Non-neuron	51262584	44623245	0.8705	5345365	0.139398	454121	0.0115617	37701721	0.735463	1.08426	0.949814	0.880211	30475	76899	0.135377	0.00883332
IM1960N	Neuron	46873270	40517776	0.8644	5512653	0.152276	612724	0.0175038	33607071	0.716977	1.07016	0.909212	0.863945	33734	96156	0.113005	0.0054948
IM1961N	Neuron	107049302	89715142	0.8381	30683891	0.413083	647424	0.0109675	51058326	0.476961	1.01925	0.336021	0.657985	3568	79448	0.0619634	0.00654493
IM1962G	Non-neuron	194027811	133064897	0.6858	97193276	0.862138	295602	0.00824055	17644486	0.0909379	1.05526	0.406628	0.26958	7614	62632	0.0877157	0.0100986
IM1962N	Neuron	17911716	12737061	0.7111	2390137	0.220307	413482	0.0399618	9478765	0.529194	1.10698	0.454148	0.812348	3303	79274	0.102658	0.00654565
IM1963G	Non-neuron	30879278	22401218	0.7254	1969178	0.112057	196364	0.00961059	19562962	0.63353	1.25899	0.877113	0.912095	30526	97832	0.150039	0.0091054
IM1963N	Neuron	61895831	37394396	0.6042	7519238	0.238736	686188	0.0229685	27606113	0.446009	1.05078	0.421815	0.798921	17996	84882	0.0994403	0.00741127
IM1964G	Non-neuron	10964468	8956209	0.8168	438145	0.060327	141041	0.0165579	8248560	0.752299	1.33182	0.818389	0.951079	5729	59374	0.100078	0.011393
IM1965G	Non-neuron	5060550	4041398	0.7986	398727	0.112651	70660.5	0.019398	3.50771e+06	0.693148	1.49139	0.767752	0.901339	1474	92338	0.0994878	0.0143657
IM1965N	Neuron	5468008	4267255	0.7804	197670	0.055728	170278	0.0418416	3848282	0.703781	1.19508	0.379037	0.953677	424	88988	0.0879233	0.00979628
IM1966G	Non-neuron	8552257	6622056	0.7743	327028	0.058386	58300	0.00926128	6156708	0.719893	1.40035	0.851566	0.950615	12034	162026	0.133384	0.0144098
IM1966N	Neuron	6814685	5172654	0.759	193082	0.046585	95002.5	0.0190784	4.82091e+06	0.707429	1.46514	0.831715	0.962673	2934	135550	0.108172	0.0104007
IM1968N	Neuron	30490365	21422556	0.7026	4998529	0.287969	307933	0.0187489	14849252	0.487015	1.27519	0.867431	0.76667	33576	82364	0.166598	0.00531551
IM1970G	Non-neuron	47591957	31528021	0.6625	8561842	0.31128	444146	0.0193391	21181936	0.445074	1.28561	0.93176	0.728437	48483	125908	0.169162	0.00918617
IM1970N	Neuron	46208629	34907323	0.7554	4774282	0.166245	554828	0.0184126	28431909	0.615294	1.13774	0.856747	0.86323	48760	193177	0.126862	0.00591207
IM1972G	Non-neuron	49221119	42436903	0.8622	8575153	0.226273	584623	0.017265	32094131	0.65204	1.08331	0.917945	0.797932	27046	75357	0.109979	0.00959346
IM1972N	Neuron	48786555	42990568	0.8812	7057031	0.185876	772544	0.0214992	34047431	0.697886	1.0501	0.90624	0.835847	12271	98181	0.0837226	0.00665134
IM1973G	Non-neuron	138361307	96396820	0.6967	19281255	0.275006	285932	0.00370784	68680281	0.496384	1.0788	0.824121	0.79998	28464	82414	0.0920833	0.00916038
IM1973N	Neuron	14447623	10313693	0.7139	527390	0.064152	223525	0.0228406	9403189	0.650847	1.29882	0.779482	0.948865	9126	87693	0.119267	0.00952938
IM1974G	Non-neuron	45964479	38182401	0.8307	3896593	0.119843	383666	0.0111902	33082924	0.71975	1.09098	0.883267	0.897948	9735	55679	0.0855769	0.0093961
IM1974N	Neuron	36764724	29900725	0.8133	3528247	0.136493	557880	0.0211539	25176332	0.684796	1.08829	0.880857	0.882001	3365	59483	0.0788293	0.00781636
IM1975G	Non-neuron	58324906	43432780	0.7447	13531645	0.361005	508550	0.0170077	27141301	0.465347	1.1481	0.86823	0.688446	26535	103946	0.132316	0.0094321
IM1975N	Neuron	11797629	8638529	0.7322	1031310	0.137839	335545	0.0441088	7099700	0.60179	1.26349	0.794039	0.880615	1293	41436	0.0923417	0.00828491
IM1977G	Non-neuron	37791574	31536678	0.8345	3959402	0.146695	329104	0.0119339	26438164	0.699578	1.11935	0.915048	0.874451	18426	81654	0.101015	0.0105587
IM1977N	Neuron	205207010	169292348	0.825	80479902	0.536562	990963	0.0111579	76626837	0.373412	1.0376	0.935011	0.52461	47361	105640	0.100505	0.00779317
IM1978G	Non-neuron	36163021	28791315	0.7962	9895266	0.40713	268172	0.014192	16607644	0.459244	1.22682	0.898768	0.656311	20861	83262	0.126044	0.00902411
IM1978N	Neuron	17459031	14942308	0.8558	1936561	0.140886	305832	0.0235151	12506201	0.716317	1.12095	0.926821	0.870397	6378	53793	0.106874	0.00584733
IM1979G	Non-neuron	36235179	30468738	0.8409	4478601	0.167616	374783	0.0144202	24838463	0.685479	1.21549	0.955869	0.85301	55794	101912	0.171501	0.0104764
IM1979N	Neuron	100677753	87734611	0.8714	14405340	0.188815	970200	0.0132307	69560950	0.690927	1.0957	1.01051	0.835808	154431	208996	0.143495	0.00640339
