## Supplementary material for "ZBTB7A regulates MDD-specific chromatin signatures and astrocyte-mediated stress vulnerability in orbitofrontal cortex": Table S7_stats

### Sheet: Sheet1
Figure	Variable	Groups	n	test	effect	t	pvalue	Significance	DF					Significance Key
Figure S1R	PDE4B	Control vs. MDD, sorted non-neuronal OFC nuclei	11,10	Unpaired t test, two-tailed	MDD	2.261	0.0357	*	19					*p<0.05
Figure S1R	PP1R16B	Control vs. MDD, sorted non-neuronal OFC nuclei	11,12	Unpaired t test, two-tailed	MDD	2.963	0.0074	**	21					**p<0.01
Figure S1R	CREB5	Control vs. MDD, sorted non-neuronal OFC nuclei	11,11	Unpaired t test, two-tailed	MDD	2.268	0.0346	*	20					***p<0.001
Figure S1R	NCOR2	Control vs. MDD, sorted non-neuronal OFC nuclei	11,12	Unpaired t test, two-tailed	MDD	2.39	0.0263	*	21					****p<.0001
Figure S1R	PMFBP1	Control vs. MDD, sorted non-neuronal OFC nuclei	7,6	Unpaired t test, two-tailed	MDD	2.364	0.0375	*	11
Figure S1R	HLA-DBQ1	Control vs. MDD, sorted non-neuronal OFC nuclei	7,5	Unpaired t test, two-tailed	MDD	2.298	0.0444	*	10
Figure S1R	ARHGEF3	Control vs. MDD, sorted non-neuronal OFC nuclei	4,5	Unpaired t test, two-tailed	MDD	2.709	0.0302	*	7
Figure S1R	SUSD1	Control vs. MDD, sorted non-neuronal OFC nuclei	4,4	Unpaired t test, two-tailed	MDD	3.486	0.013	*	6
Figure	Variable	Groups	n	test	effect	t	pvalue	Significance	DF
Figure S2B	ELF1	Control vs. MDD bulk OFC	20,18	Unpaired t test, two-tailed	MDD	1.257	0.217	ns	36
Figure S2F (left)	Si ratio (21 d)	Chronic stress vs. control	14, 11	Unpaired t test, two-tailed	stress	2.903	0.008	***	23
Figure S2F (right)	SI ratio (48 h)	Chronic stress vs. control	14, 11	Unpaired t test, two-tailed	stress	7.028	<0.0001	****	23
Figure S2G	Zbtb7a protein	Chronic stress vs. control	14, 11	Unpaired t test, two-tailed	stress	3.906	0.007	***	23
Figure S2K	ZBTB7A	Astrocytes vs. neurons	5,5	Unpaired t test, two-tailed	cell-type	2.955	0.0183	*	8
Figure S2N	ZBTB7A	Primary Human Astrocytes treated with RFP vs. ZBTB7A OE lentivirus	6,6	Unpaired t test, two-tailed	ZBT OE	8.159	<0.0001	****	10
Figure S2O	NF1	Primary Human Astrocytes treated with RFP vs. ZBTB7A OE lentivirus	6,6	Unpaired t test, two-tailed	ZBT OE	2.853	0.0172	*	10
Figure S2O	H12BL	Primary Human Astrocytes treated with RFP vs. ZBTB7A OE lentivirus	6,6	Unpaired t test, two-tailed	ZBT OE	2.247	0.0484	*	10
Figure S2O	LPCAT	Primary Human Astrocytes treated with RFP vs. ZBTB7A OE lentivirus	6,6	Unpaired t test, two-tailed	ZBT OE	3.342	0.0075	**	10
Figure S2O	LIMK1	Primary Human Astrocytes treated with RFP vs. ZBTB7A OE lentivirus	6,6	Unpaired t test, two-tailed	ZBT OE	2.743	0.0207	*	10
Figure S2O	EDEM2	Primary Human Astrocytes treated with RFP vs. ZBTB7A OE lentivirus	6,6	Unpaired t test, two-tailed	ZBT OE	3.086	0.0115	*	10
Figure S2O	ZNF160	Primary Human Astrocytes treated with RFP vs. ZBTB7A OE lentivirus	6,6	Unpaired t test, two-tailed	ZBT OE	3.809	0.0034	**	10
Figure S2O	FOXP1	Primary Human Astrocytes treated with RFP vs. ZBTB7A OE lentivirus	6,6	Unpaired t test, two-tailed	ZBT OE	3.11	0.0111	*	10
Figure S2O	CIZ1	Primary Human Astrocytes treated with RFP vs. ZBTB7A OE lentivirus	6,6	Unpaired t test, two-tailed	ZBT OE	3.182	0.0098	**	10
Figure S2O	KIAA0930	Primary Human Astrocytes treated with RFP vs. ZBTB7A OE lentivirus	6,6	Unpaired t test, two-tailed	ZBT OE	4.262	0.0017	**	10
Figure S2O	ZNF311	Primary Human Astrocytes treated with RFP vs. ZBTB7A OE lentivirus	6,6	Unpaired t test, two-tailed	ZBT OE	3.762	0.0037	**	10
Figure S2P	SLC5A9	Primary Human Astrocytes treated with RFP vs. ZBTB7A OE lentivirus	6,6	Unpaired t test, two-tailed	ZBT OE	4.021	0.0024	**	10
Figure S2P	PCBP4	Primary Human Astrocytes treated with RFP vs. ZBTB7A OE lentivirus	6,6	Unpaired t test, two-tailed	ZBT OE	6.28	<0.0001	****	10
Figure S2P	LRRC8C	Primary Human Astrocytes treated with RFP vs. ZBTB7A OE lentivirus	6,6	Unpaired t test, two-tailed	ZBT OE	2.474	0.0329	*	10
Figure S2P	ISG15	Primary Human Astrocytes treated with RFP vs. ZBTB7A OE lentivirus	6,6	Unpaired t test, two-tailed	ZBT OE	2.913	0.0155	*	10
Figure S2P	IRF9	Primary Human Astrocytes treated with RFP vs. ZBTB7A OE lentivirus	6,6	Unpaired t test, two-tailed	ZBT OE	3.208	0.0094	**	10
Figure S2P	NFKB2	Primary Human Astrocytes treated with RFP vs. ZBTB7A OE lentivirus	6,6	Unpaired t test, two-tailed	ZBT OE	10.44	<0.0001	****	10
Figure S2R	ZBTB7A	Saline vs. LPS treated human primary astrocytes	3,3	Unpaired t test, two-tailed	LPS treatment	5.132	0.0068	**	4
Figure S2S	Zbtb7a	Saline vs. LPS treated mouse primary astrocytes		Unpaired t test, two-tailed	LPS treatment	2.866	0.0456	*	4
Figure	Variable	Groups	n	test	effect	t	pvalue	Significance	DF
Figure S3A	Zbtb7a	GFP Control vs. ZbtKD	4,4	Unpaired t test, two-tailed	Zbt-KD	5.43	0.0016	**	6
Figure S3B	GFP TRANSGENE	GFP Control vs. ZbtKD	8,10	Unpaired t test, two-tailed	ZBT OE	3.741	0.0018	**	16
Figure S3D	Cell counts	NeuN/GFP+ vs. GFAP/GFP+ cells	3,3	Unpaired t test, two-tailed	ZBT OE	13.08	0.0002	***	4
Figure S3T (right)	Normalized Read counts (ATAC)	GFP-Stress vs. ZBT-KD Stress	5,5	Unpaired t test, two-tailed	Zbt-KD	5.792	0.0004	***	8
Figure S3T (left)	Normalized Read Counts (RNA)	GFP-Stress vs. ZBT-KD Stress	4,5	Unpaired t test, two-tailed	Unpaired t test, two-tailed	6.02	0.0005	***	7
Figure	Variable	Groups	n	test	Main effect	F (DFn, DFd) or t	pvalue	Significance	DF	MC Test	MC effect	MC adjusted p-value	Significance
Figure S4A	Zbtb7a	bulk OFC, GFP vs. ZBT-OE	5,5	Unpaired t test, two-tailed	ZBT OE	t = 2.599	0.0317	*	8
Figure S4B	Zbtb7a	MAC-sorted astrocytes, GFP vs. ZBT-OE	4,4	Unpaired t test, two-tailed	ZBT OE	t=4.502	0.0041	**	6
Figure S4C	Zbtb7a	MAC-sorted neurons GFP vs. ZBT-OE	4,4	Unpaired t test, two-tailed	ZBT OE	t=0.3089	0.7679	ns	6
Figure S4D	Zbtb7a	MAC-sorted microglia GFP vs. ZBT-OE	2,2	Unpaired t test, two-tailed	ZBT OE	t = 0.8036	0.506	ns	2
Figure S4E	Zbtb7a	MAC-sorted oligodendrocytes GFP vs. ZBT-OE	2,2	Unpaired t test, two-tailed	ZBT OE	t = 0.1721	0.8036	ns	2
Figure S4G (right(	Astrocyte cell count	GFP Control vs. ZBT Control vs. GFP Stress vs. ZBT Stress	4/group	Two-Way ANOVA	Interaction	F (1, 12) = 0.02337	0.881	ns
					Virus	F (1, 12) = 0.6966	0.4202	ns
					Stress	F (1, 12) = 1.032	0.3296	ns
Figure S4G (middle)	Microgla cell count	GFP Control vs. ZBT Control vs. GFP Stress vs. ZBT Stress	4/group	Two-Way ANOVA	Interaction	F (1, 12) = 0.05710	0.8152	ns
					Virus	F (1, 12) = 0.007375	0.933	ns
					Stress	F (1, 12) = 0.6287	0.4432	ns
Figure S4G (left)	%CD11c microglia	GFP Control vs. ZBT Control vs. GFP Stress vs. ZBT Stress	4/group	Two-Way ANOVA	Interaction	F (1, 12) = 2.131	0.1701	ns
					Virus	F (1, 12) = 0.006827	0.9355	ns
					Stress	F (1, 12) = 1.154	0.3039	ns
Figure S4H (right)	%MHCII+ microglia	GFP Control vs. ZBT Control vs. GFP Stress vs. ZBT Stress	4/group	Two-Way ANOVA	Interaction	F (1, 12) = 5.856	0.0323	*		Sidak's	Šídák's (within stress)	0.7446	ns
					Virus	F (1, 12) = 2.027	0.18	ns		Sidak's	Šídák's (within stress)	0.037	*
					Stress	F (1, 12) = 30.99	0.0001	***		Sidak's (within ZBT)	Control vs. Stress	0.0002	***
Figure S4H (middle)	Trem2 MFI	GFP Control vs. ZBT Control vs. GFP Stress vs. ZBT Stress	4/group	Two-Way ANOVA	Interaction	F (1, 12) = 0.2813	0.6055	ns		Sidak's	Šídák's (within stress)	0.1135	ns
					Virus	F (1, 12) = 12.16	0.0045	**		Sidak's	Šídák's (within stress)	0.0295	*
					Stress	F (1, 12) = 36.94	<0.0001	****		Sidak's (within ZBT)	Control vs. Stress	0.0011	**
Figure S4H (left)	CCr2 MFI	GFP Control vs. ZBT Control vs. GFP Stress vs. ZBT Stress	4/group	Two-Way ANOVA	Interaction	F (1, 12) = 7.450	0.0183	*		Sidak's	Šídák's (within stress)	0.4789	ns
					Virus	F (1, 12) = 1.261	0.2834	ns		Sidak's	Šídák's (within stress)	0.0366	*
					Stress	F (1, 12) = 0.02557	0.8756	ns		Sidak's (within ZBT)	Control vs. Stress	0.1796	ns
Figure	Variable	Groups	n	test	effect	F	pvalue	Significance
Figure S5B	Astrocyte calcium events/ROI/min	Control virus saline vs. ZBT OE saline vs. control virus LPS low vs. ZBT OE LPS low	623559747517	Two-Way ANOVA	Interaction	F (1, 2442) = 4.594	0.0322	*		Tukey's	Control Virus:Saline vs. Control Virus:LPS	<0.0001	****
					Virus	F (1, 2442) = 237.0	<0.0001	****		Tukey's	Control Virus:Saline vs. ZBT OE:Saline	<0.0001	****
					Stress	F (1, 2442) = 114.6	<0.0001	****		Tukey's	Control Virus:Saline vs. ZBT OE:LPS	0.0072	**
										Tukey's	Control Virus:LPS vs. ZBT OE:Saline	<0.0001	****
										Tukey's	Control Virus:LPS vs. ZBT OE:LPS	<0.0001	****
										Tukey's	ZBT OE:Saline vs. ZBT OE:LPS	<0.0001	****
Figure S5C	Neuron calcium events/ROI/min	Control virus saline vs. ZBT OE saline vs. control virus LPS low vs. ZBT OE LPS low	135; 1277;238;1324	Two-Way ANOVA	Interaction	F (1, 2970) = 2.530	0.1118	ns		Tukey's	Control Virus:Saline vs. Control Virus:LPS	0.0077	**
					Virus	F (1, 2970) = 20.16	<0.0001	****		Tukey's	Control Virus:Saline vs. ZBT OE:Saline	0.2563	ns
					Stress	F (1, 2970) = 19.48	<0.0001	****		Tukey's	Control Virus:Saline vs. ZBT OE:LPS	>0.9999	ns
										Tukey's	Control Virus:LPS vs. ZBT OE:Saline	<0.0001	****
										Tukey's	Control Virus:LPS vs. ZBT OE:LPS	<0.0001	****
										Tukey's	ZBT OE:Saline vs. ZBT OE:LPS	0.0002	***
Figure S5F	SI score	GFP + DCZ vs. ZBT-OE + DCZ	5,5	Two-tailed t-test	ZBT-OE	t=2.080	0.0355	*	8
Figure S5G	SI score	ZBT-OE + DCZ vs. Gi + ZBT-OE + Vehicle	5,11	Two-tailed t-test	Agonist	t=0.004336	0.9966	ns	14
Figure S5H	SI score	ZBT-OE+Gi + vehicle vs. previous ZBT-OE + acute stress cohorts	5,13,7,5,8	One-Way ANOVA	Gi expression	0.2303	0.9194	ns
