## Supplementary material for "ZBTB7A regulates MDD-specific chromatin signatures and astrocyte-mediated stress vulnerability in orbitofrontal cortex": Table S8_primers

### Sheet: Sheet1
human
HPRT1 F	GACTAATTATGGACAGGACTGAACGTC
HPRT1 R	TCTCCTTCATCACATCTCGAGC
ZBTB7A F	AGCCCTACGAGTGCAACATC
ZBTB7A R	GCCGTCTTTCTTGAGGTGTC
SPIB F	CCAGCTCTGCTACGAACCC
SPIB R	TCCAACGGTAAGTCTTCCTCC
EHF F	CCGCGACATCCTCTTGAACC
EHF R	TTTACCCCATAGCTGAGCCAC
ELF3 F	GGCCGATGACTTGGTACTGAC
ELF3 R	GCTTGCGTCGTACTTGTTCTTC
ELF1 F	ATCCAGCTATTTTTCCTGCCG
ELF1 R	CTTCCACACAGGCTAGACCG
PDE4B F	CCCAGGTTGGTTTCATTGAC
PDE4B R	CAGTCCCTGCTCCTCTCATC
PPP1R16B F	TCAGGGAGACCAGGACAGAC
PPP1R16B R	TGCTGTAGTCAGGCATCTCG
CREB5 F	AACCAAGCACAGGTTTCACC
CREB5R	GTCTGGGTGAGCTCTTCAGC
NCOR2 F	AAGTCTCCAGGCAACACCAG
NCOR2 R	ACAGGTCATAAGGCCTGCTC
PMFBP1 F	GGCAAAGGAGCAGAAGATTG
PMFBP1 R	GAAGGCTCCAGTTTGTTTGG
HLA-DBQ1 F	CAGAGCAAGATGCTGAGTGG
HLA-DBQ1 R	TGCAGAAGCCCTTTCTGACT
ARHGEF3 F	ACCTGCAGGATGGAGAAGTG
ARHGEF3 R	CCAGTCCCTCAGAGTCAAGC
SUSD1 F	CGCTGAGGAAAGTCAAGGAG
SUSD1 R	CGTGTCGTCTGGAACATCAC
SLC5A9 F	CATGAGCTCACTCACCTCCA
SLC4A9 R	ACCATCAGCTCCTGCTCTGT
PCBP4 F	CATGCCCTTCTTGGCTTTAC
PCBP4 R	CAGCCTTCTTGCTCCCATTA
LRRC8C F	AGTCTCTGCGGGATCTCAAA
LRRC8C R	TTCTGGAGATGGCTGGAAAC
ISG15 F	TGGACAAATGCGACGAACCTC
ISG15 R	TCAGCCGTACCTCGTAGGTG
IRF9 F	GCCCTACAAGGTGTATCAGTTG
IRF9 R	TGCTGTCGCTTTGATGGTACT
NFKB2 F	GGGCCGAAAGACCTATCCC
NKFB2 R	CAGCTCCGAGCATTGCTTG
NF1 F	CCATGGAATTGTGCAGAGTG
NF1 R	ATCAATTCCAGGCAGGTACG
H12BL F	TTCTGGAGATGGCTGGAAAC
H12BL R	GGTCGAGCGCTTGTTGTAGT
LIMK1 F	GGTGGACGAGAAGACTCAGC
LIMK1 R	TCCCAAAGGAGAACACATCC
EDEM2 F	TCACCAGAAAACCATGACCA
EDEM2 R	ATGCCAACTTGGAGGTGAAG
ZNF160 F	AAATGCTCACCTGGCAAATC
ZNF160 R	CCGGTATGCATTCTGTGATG
FOXP1 F	CAGATATTGCGCAGAACCAA
FOXP1 R	GCAAACATTCGTGTGAACCA
CIZ1 F	TTTGTGGAGCACGTGAAGTC
CIZ1 R	TGCAGAGTTCCTCCTCAACC
KIAA0930 F	GTGTGGAGCTGGTGGCTAGT
KIAA0930 R	CCCGGTTGTCATACACCTTC
ZNF311 F	CGACCTTATGAGTGCAGCAA
ZNF 311 R	TGGGGACACCCATAGTGTTT
cell-type specific primers mouse
mus CD11b F	CCTTGTTCTCTTTGATGCAG
mus CD11b R	GTGATGACAACTAGGATCTT
mus IBA1 F	GTCCTTGAAGCGAATGCTGG
mus IBA1 R	CATTCTCAAGATGGCAGATC
mus GFAP F	TCCTGGAACAGCAAAACAAG
mus GFAP R	CAGCCTCAGGTTGGTTTCAT
mus MBP F	AAGAAGAGAAGCGTGGGCAA
mus MBP R	CATCTGCCTCCCCAAACACA
mus Rbfox3 F	CAGCTCGCGTGGTCTCC
mus Rbfox3 R	GGCAGCTTTTCAACGGGTTC
mus aldh1a1_F	ATG GAT GCT TCA GAG AGG GG
mus aldh1a1_R	TG CAG CCT CCT AAA TCC GA
mus PDGFRa F	GGAACCTCAGAGAGAATCGGC
mus PDGFRa R	CATAGCTCCTGAGACCCGCTG
mus Gapdh	ACTCCACTCACGGCAAATTC
mus Gapdh	TCTCCATGGTGGTGAAGACA
